# Oxylipins and Other Natural Products Produced by UV-sterilization Impact Commercial Oyster Larvae Production in a New England Estuary

**DOI:** 10.64898/2026.07.29.738347

**Authors:** Bethanie R Edwards, Meredith White, Scarlett Schroeder, Amanda Clapp, Bill Mook, Rich Smith, Andy Stevenson, Steve Zimmerman

## Abstract

Here, oyster larval abnormalities within a hatchery were linked to a common UV sterilization technique used in aquaculture. Because of the known link between phytoplankton oxylipins and zooplankton mortality, we hypothesized that UV-treatment of seawater results in the production of oxylipins that inhibit larval digestion of microalgae. We used lipidomics to observe changes in the organic compounds dissolved in estuarine seawater. UV-treatment resulted in an increase in oxylipins associated with cyanobacteria, fungi, and macroalgae in 2020, whereas oxylipins typically produced by diatoms were more abundant in the 2021 UV-treatments. Oxylipin concentrations were higher in 2020, when the hatchery reported the most severe issues. Experiments directly testing the impact of oxylipins showed exposing larvae to exogenous compounds resulted in the same digestive syndrome as the endogenous suite of compounds produced by UV. Further investigation of the lipidomes revealed that oxylipins were only one class of compounds linked to UV-treatment, with secondary metabolites associated with higher plants, a wide range of pharmaceuticals, and anthropogenic compounds also increasing under UV. Future efforts will explore the sources of these compounds, the mechanisms by which they inhibit oysters, and the extent of this emerging environmental problem for marine ecosystems globally.

**Graphical Abstract:** a) Experiments exploring the dissolved metabolome of hatchery seawater treated by 1) filtration + UV-sterilization or 2) by filtration only, show UV pretreatment leads to larval death due to a digestive syndrome while filtering-only lead to shell deformities and longer metamorphosis times. b) Lipid-focused mass spectrometry and comparative metabolomic analysis suggest the causative agents are oxylipins either from phytoplankton, bacterioplankton, or macroalgal detritus less than 1uM; while anthropogenic compounds like terephthalic acid and pharmaceutical quinolones were likely liberated from submicron microplastics or organic matter to which they are known to absorb.
