## Supplemental Tables for "Oxylipins and Other Natural Products Produced by UV-sterilization Impact Commercial Oyster Larvae Production in a New England Estuary"

### Sheet: table S1
Supplemental Table 1. LOBSTAHS annotated metabolite table with peak intensity for each sample formated for Metaboanalyst.
	Non-UV_1	Non-UV_2	Non-UV_3	Non-UV+Fract_1	Non-UV+Fract_2	Non-UV+Fract_3	Recirculated UV_1	Recirculated UV_2	Recirculated UV_3	Recirculated UV+algae_1	Recirculated UV+algae_2	Recirculated UV+algae_3	Single UV_1	Single UV_2	Single UV_3	Single UV + Probiotic_1	Single UV + Probiotic_2	Single UV + Probiotic_3	Control_1	Control_2	Control_3
	Non-UV_1	Non-UV	Non-UV	Non-UV + Fractionation	Non-UV + Fractionation	Non-UV + Fractionation	Recirculated UV	Recirculated UV	Recirculated UV	Recirculated UV + algae	Recirculated UV + algae	Recirculated UV + algae	Single UV	Single UV	Single UV	Single UV + Probiotic	Single UV + Probiotic	Single UV + Probiotic	Control	Control	Control
FFA_16:0_RT_13.53_mz_255.2329	220511	219621	205051	316169	179495	181966	167749	177493	160409	250430	405745	255089	311718	221157	228057	228510	277529	314288	300595	336884	285715
FFA_16:1_RT_12.18_mz_253.2174	9561.47	8312.95	8013.95	7280.12	7168.36	3237.08	4933.4	4868.87	5569.5	6755.52	7835.2	7883.75	8676.3	8365.36	7186.88	6582.21	8586.06	8224.49	9511.55	9140.14	7446.43
FFA_16:4_RT_6.63_mz_247.1703	2424.95	2383.39	2937.87	3216.2	3302.3	3284.31	3025.74	3087.8	3153.47	2422.27	2963.78	2290.7	4036.03	4211.79	3890.1	4423.29	4148.95	3990.48	2182.21	2636.17	2394.03
FFA_16:4_+1O_RT_4.57_mz_263.1653	2772.42	2495.34	2702.77	2876.57	2589.17	2544.4	2530.46	2707.63	2712.33	3419	3818.07	3158.43	3907.21	4619.38	4689.43	3393.78	3897.4	3745.41	2542.49	3161.4	3228.9
FFA_18:0_RT_15.15_mz_283.2642	300825	370587	307730	278486	267099	261690	266078	283994	276649	297878	329962	382531	302137	303669	296167	298199	297037	317484	382226	392403	394069
FFA_18:0_RT_1.1_mz_283.2642	45858.1	31693.6	28299	13298.6	24487.1	20513.2	27869.7	31651.5	13092.9	261731	38309	50214.6	37035.2	35448.5	34360.2	34612.3	100799	89928.5	40124.7	93480.2	41405.6
FFA_18:0_+1O_RT_1.06_mz_299.259	352.818	248.164	405.37	251.78	237	254.636	212.903	184.358	194.687	1989.08	455.728	663.64	441.081	314.677	767.067	729.143	357.828	627.759	682.114	871.214	882.076
FFA_18:1_RT_1.09_mz_281.2486	23237.8	2086.6	1705.6	883.489	859.519	739.806	1398.84	1650.94	966.43	18237.3	2752.35	3211.54	7206.51	2133.78	6777.44	6922.19	6814.03	5765.64	7435.3	6343.79	2172.64
FFA_18:1_RT_13.94_mz_281.2486	30220.9	27480.7	30129.5	28556.4	27087.1	27508.8	26109.8	34271.7	28922.7	33948	36028.1	36213.5	34445.5	33486.8	33241.9	34330.7	33734.8	36173.3	48059.4	42934.4	52176.9
FFA_18:2_RT_12.63_mz_279.2329	3307.85	2996.22	3169.52	4443.94	3016.05	2727.69	2678.99	4988.51	2939.01	3901.7	4190.68	6221.83	5821.97	4359.4	4816.56	5110.12	6087.73	4880.2	5714.37	5763.79	7197.57
FFA_18:3_RT_11.3_mz_277.2173	539.295	530.16	643.223	631.151	463.149	443.484	314.064	462.387	330.636	527.594	497.691	421.041	405.114	399.306	634.908	434.39	759.633	1229.09	530.074	511.417	506.356
FFA_18:4_+1O_RT_8.54_mz_291.1966	478.66	558.002	663.362	654.239	621.3	561.936	639.593	534.796	577.345	249.864	410.594	287.911	815.763	742.724	813.978	780.825	945.251	825.279	443.745	406.213	519.434
FFA_18:4_+2O_RT_6.35_mz_307.1914	2202.43	2979.82	3264.6	2531.57	2655.69	2728.54	3028.31	4496.74	3582.67	1617.08	3460.7	2410.95	7774.82	7059.32	6078.18	6428.21	7070.46	8813.25	4244.2	9166.61	8196.88
FFA_18:5_+1O_RT_8.76_mz_289.1809	305.07	170.709	220.615	211.85	254.986	221.346	193.845	224.827	247.779	143.44	201.862	204.972	237.451	250.643	271.293	215.209	315.819	339.022	295.56	309.661	271.586
FFA_20:0_RT_1.09_mz_311.2955	993.561	295.347	190.329	265.006	269.896	180.969	366.24	434.61	227.995	3796.04	627.793	881.487	631.253	502.385	486.52	542.208	517.305	451.821	533.689	572.526	1866.62
FFA_20:0_RT_16.45_mz_311.2955	7232.29	7479.33	7144.67	6928.39	6316.54	6635.38	6620.75	6825.49	6845.97	7061.32	9483.55	9619.95	10419	10944.7	8194.75	9289.03	7838.69	9040.43	10032	10941.9	11199.7
FFA_20:1_RT_15.41_mz_309.2798	1564.51	1696.1	1559.12	1907.94	1405.8	1420.55	1583.71	1726.15	1381.25	1913.12	2374.8	1982.04	1880.58	2047.33	1903.93	1992.16	1718.41	1838.55	2365.6	2148.67	2280.39
FFA_20:4_RT_13.28_mz_303.2329	972.265	1564.25	944.027	1179.11	1117.37	1247.99	2208.33	5721.03	1641.02	1246.07	1265.09	1286.55	1797.52	2317.29	2416.86	3467.38	3054.86	3730.33	1879.66	2872.43	1534.83
FFA_20:5_RT_11.67_mz_301.2172	1414.54	1403.47	1482.41	1733.8	2597.8	1610.97	1265.35	1513.62	1374.33	1277.35	1418.13	1263.18	4057.8	3961.09	4374.87	3295.24	2596.62	3360.95	1023.87	1225.17	1084.09
FFA_20:5_RT_11.06_mz_301.2172	1799.3	1545.07	1789.82	1215.77	1361.25	1290.77	635.573	643.858	585.391	524.625	660.387	555.094	3346.98	3260.74	3368.63	2245.31	2094.19	2432.63	492.974	561.122	582.741
FFA_22:0_RT_16.83_mz_339.3265	1403	1487.89	1252.54	860.232	1084.99	1106.31	1198.93	1169.26	795.558	1386.57	1488.24	1606.3	1507.41	1553.78	1353.94	1197.7	1212.85	1409.6	1592.92	1669.99	1776.23
FFA_22:0_+4O_RT_13.97_mz_403.3065	135.828	195.926	182.724	253.448	203.313	175.776	181.362	215.25	230.747	126.894	282.332	259.516	260.045	237.692	227.529	222.391	231.285	257.146	334.268	320.896	346.397
FFA_22:1_RT_16.56_mz_337.311	6306.61	6385.68	6483.1	5096.06	5589.77	5243.59	4934.32	6431.09	6123.49	5843.95	8310.46	7998	6388.87	7725.79	6714.1	6676.23	5573.3	6698.82	8160.49	8368.74	8374.09
FFA_26:0_RT_16.1_mz_395.3894	508.706	1113.6	1011.1	617.318	1085.76	789.088	707.768	874.959	895.362	755.894	1217.86	1380.33	977.26	1287.11	1201.08	1359.13	1120.23	3131.58	1032.02	1511.59	1802.76

### Sheet: table S2
Supplemental Table 2. Potential elemental formulas for compound identifed by LOBSTAHS as and [M-H]- adduct of DAG 26:6 +1O using ms1 and adduct hierarchy, and annotated as an unkown compound in the [M+Cl]- adduct by MS-DIAL. http://www.cheminfo.org/Chemistry/Database/PubChem/Search_by_exact_mass_in_PubChem/index.html
	Molecular formula	Exact mass	PPM	Total PubChem IDs
[M+Cl-], solve for M	C29H44O6	488.314	0.0222482	461
	C28H48O3Si2	488.314	0.816023	17
	C29H48O2SSi	488.314	1.28707	3
	C22H44N6O4S	488.314	1.38251	1
	C30H48OS2	488.315	1.75812	2
	C23H45N4O5P	488.313	2.13476	1
	C28H39F3N4	488.313	2.29	1
	C26H45FO7	488.315	2.31808	2
	2C15H20N2O	488.315	2.71659	4
	C30H40N4O2	488.315	2.71659	662
	C26H36N10	488.312	2.78263	21
	C29H45FO3Si	488.312	3.27657	5
	C24H45BO9	488.316	3.81597	2
	C22H46N6O2P2	488.316	3.99076	1
[M-H]-, solve for M	Molecular formula	Exact mass	PPM	Total
	C26H42B2N2O3	452.338	0.119271	1
	C22H49N2O5P	452.338	0.420736	3
	C25H40N8	452.338	1.12012	9
	C24H45ClN6	452.339	2.92516	3
	2C12H22N2O2	452.336	4.07679	5
	C24H44N4O4	452.336	4.07679	77
	4C6H11NO	452.336	4.07679	1
	C29H44N2O2	452.34	4.81646	248

### Sheet: table S3
Supplemental Table 3. Potential elemental formulas for unannotated feature m/z = 353.82602compound identifed by LOBSTAHS assuming [M-H]- adduct. http://www.cheminfo.org/Chemistry/Database/PubChem/Search_by_exact_mass_in_PubChem/index.html
Molecular formula	Exact mass	PPM	Total	Patents
C9H10Br3	354.833	0.0897199	1
C8H7Br2NOS2	354.834	0.807214	2	x
C7HCl2IN3P	354.833	0.869852	1	x
C7H3BrINO3	354.834	2.27575	30	x
C11H2Cl5NS	354.835	4.97038	2
